# Quantifying Cross-Modal Association Confidence for Single-Cell RNA-ATAC Integration

**DOI:** 10.64898/2026.05.07.723400

**Authors:** Tomoya Furutani, Hongkai Ji

## Abstract

While multimodal sequencing technologies are rapidly advancing, most single-cell and spatial datasets still measure only a single modality. Integrative computational methods for separately profiled single-cell RNA-seq (scRNA-seq) and ATAC-seq (scATAC-seq) data typically rely on the assumption that gene expression correlates with the chromatin accessibility of nearby regulatory regions. However, the strength and reliability of these correlations vary substantially across genes, and incorporating low-confidence associations can compromise integration accuracy. Here, we introduce the **CLIC** (**C**ross-modality **Li**nk **C**onfidence) score, a quantitative measure of the empirical concordance between gene expression and nearby chromatin accessibility, derived from diverse single-cell multiome datasets from the ENCODE project. CLIC scores provide prior confidence estimates for gene–peak associations across modalities. Building on this, we propose a hybrid feature selection strategy that intersects highly variable genes with high-CLIC genes, generating feature sets that better align with the assumptions of cross-modal integration methods. Across diverse publicly available single-cell and spatial datasets, and multiple state-of-the-art integration frameworks, our approach consistently improves the integration of gene expression and chromatin accessibility data, enhancing both robustness and biological interpretability.

**Graphical Abstract:** 
