## Supplementary Tables for "Quantifying Cross-Modal Association Confidence for Single-Cell RNA-ATAC Integration"

### Sheet: Supplementary Table 1
Single-cell
Name	Species	Origin	Number of Cells (After QC)	Source	Link
PBMC	Human	Peripheral Blood Mononuclear Cells	10412	10X Genomics	https://www.10xgenomics.com/datasets/pbmc-from-a-healthy-donor-granulocytes-removed-through-cell-sorting-10-k-1-standard-2-0-0
BMMC-s1d2	Human	Bone Marrow Mononuclear Cells	6740	GSE194122	https://www.ncbi.nlm.nih.gov/geo/query/acc.cgi?acc=GSE194122
BMMC-s4d8	Human	Bone Marrow Mononuclear Cells	9876	GSE194122	https://www.ncbi.nlm.nih.gov/geo/query/acc.cgi?acc=GSE194122
BMMC-s2d4	Human	Bone Marrow Mononuclear Cells	6111	GSE194122	https://www.ncbi.nlm.nih.gov/geo/query/acc.cgi?acc=GSE194122
BMMC-s3d6	Human	Bone Marrow Mononuclear Cells	1679	GSE194122	https://www.ncbi.nlm.nih.gov/geo/query/acc.cgi?acc=GSE194122
BMMC-s4d2	Human	Bone Marrow Mononuclear Cells	6111	GSE194122	https://www.ncbi.nlm.nih.gov/geo/query/acc.cgi?acc=GSE194122
TDBM	Human	T-Cell Depleted Bone Marrow Cells	7439	GSE200046	https://www.ncbi.nlm.nih.gov/geo/query/acc.cgi?acc=GSE200046
mSkin	Mouse	Skin	34774	GSE140203	https://www.ncbi.nlm.nih.gov/geo/query/acc.cgi
mRetina	Mouse	Retina	9383	GSE201402	https://www.ncbi.nlm.nih.gov/geo/query/acc.cgi?acc=GSE201402
mBrain	Mouse	Brain	3293	GSE140203	https://www.ncbi.nlm.nih.gov/geo/query/acc.cgi?acc=GSE140203
Spatial
Name	Species	Origin	Number of Cells (After QC)	Source	Link
brain	Human	Brain	2500	GSE205055	https://www.ncbi.nlm.nih.gov/geo/query/acc.cgi?acc=GSE205055
melanoma	Human	Skin	5704	SCP2176	https://singlecell.broadinstitute.org/single_cell/study/SCP2176/slide-tags-multiomic-snrna-seq-snatac-seq-on-human-melanoma
mEmbryo	Mouse	Embryo	2187	GSE205055	https://www.ncbi.nlm.nih.gov/geo/query/acc.cgi?acc=GSE205055
mEmbryo2	Mouse	Embryo	2500	GSE263333	https://www.ncbi.nlm.nih.gov/geo/query/acc.cgi?acc=GSE263333
mBrain2	Mouse	Brain	9996	GSE263333	https://www.ncbi.nlm.nih.gov/geo/query/acc.cgi?acc=GSE263333

### Sheet: Supplementary Table 2
Sample.ID	Genome	Pipeline.version	Estimated.number.of.cells	Feature.linkages.detected	Linked.genes	Linked.peaks	ATAC.Confidently.mapped.read.pairs	ATAC.Fraction.of.genome.in.peaks	ATAC.Fraction.of.high.quality.fragments.in.cells	ATAC.Fraction.of.high.quality.fragments.overlapping.TSS	ATAC.Fraction.of.high.quality.fragments.overlapping.peaks	ATAC.Fraction.of.transposition.events.in.peaks.in.cells	ATAC.Mean.raw.read.pairs.per.cell	ATAC.Median.high.quality.fragments.per.cell	ATAC.Non.nuclear.read.pairs	ATAC.Number.of.peaks	ATAC.Percent.duplicates	ATAC.Q30.bases.in.barcode	ATAC.Q30.bases.in.read.1	ATAC.Q30.bases.in.read.2	ATAC.Q30.bases.in.sample.index.i1	ATAC.Sequenced.read.pairs	ATAC.TSS.enrichment.score	ATAC.Unmapped.read.pairs	ATAC.Valid.barcodes	GEX.Fraction.of.transcriptomic.reads.in.cells	GEX.Mean.raw.reads.per.cell	GEX.Median.UMI.counts.per.cell	GEX.Median.genes.per.cell	GEX.Percent.duplicates	GEX.Q30.bases.in.UMI	GEX.Q30.bases.in.barcode	GEX.Q30.bases.in.read.2	GEX.Reads.mapped.antisense.to.gene	GEX.Reads.mapped.confidently.to.exonic.regions	GEX.Reads.mapped.confidently.to.genome	GEX.Reads.mapped.confidently.to.intergenic.regions	GEX.Reads.mapped.confidently.to.intronic.regions	GEX.Reads.mapped.confidently.to.transcriptome	GEX.Reads.mapped.to.genome	GEX.Reads.with.TSO	GEX.Sequenced.read.pairs	GEX.Total.genes.detected	GEX.Valid.UMIs	GEX.Valid.barcodes
ENCSR568QKW	GRCh38	cellranger-arc-2.0.1	19182	188514	14142	53091	0.8664	0.0316	0.6505	0.2821	0.3731	0.3458	16013.8	4359	0.1506	115405	0.1487	0.9174	0.9434	0.9343	NA	307176524	7.0708	0.0079	0.9843	0.7577	16545.9	2009	1258	0.5766	0.9697	0.9727	0.9521	0.2155	0.4219	0.9154	0.0485	0.445	0.645	0.9716	0.0764	317383341	31293	0.9996	0.9451
ENCSR245BNT	GRCh38	cellranger-arc-2.0.1	18277	281258	15332	62791	0.8716	0.0332	0.7159	0.2757	0.3853	0.3562	17157.6	3987	0.1575	121412	0.1384	0.9198	0.9535	0.9402	NA	313589894	7.1593	0.0069	0.9823	0.7976	17984.2	1943	1277	0.4381	0.9716	0.9741	0.9503	0.2718	0.3489	0.9091	0.0446	0.5156	0.5868	0.9704	0.0849	328697782	31370	0.9996	0.9433
ENCSR265ZRW	GRCh38	cellranger-arc-2.0.1	17642	61489	11112	27024	0.839	0.0213	0.5743	0.2311	0.2518	0.2293	17080.6	3163	0.249	78000	0.1326	0.9284	0.9346	0.9404	NA	301335654	5.6469	0.0052	0.9841	0.7552	17758.6	1870	1187	0.5444	0.9631	0.9674	0.9468	0.1815	0.417	0.939	0.0468	0.4752	0.7037	0.9679	0.0529	313296806	31080	0.9995	0.9547
ENCSR618WVK	GRCh38	cellranger-arc-2.0.1	16783	109461	10157	29555	0.8928	0.0337	0.6117	0.27	0.4184	0.3887	16443.4	6046	0.0219	123109	0.1476	0.9166	0.9452	0.9406	NA	275968788	6.8368	0.007	0.9819	0.8738	19075.7	4368	2367	0.4853	0.9714	0.9741	0.9512	0.1114	0.2546	0.8367	0.0612	0.5208	0.6545	0.9596	0.1787	320146787	31322	0.9996	0.9514
ENCSR158DQA	GRCh38	cellranger-arc-2.0.1	16327	30018	6679	15112	0.8767	0.0233	0.4821	0.278	0.3338	0.3106	14724	3247	0.0131	84041	0.2784	0.9274	0.9388	0.9444	NA	240398837	6.0184	0.0062	0.9861	0.8411	15523.6	2011	1285	0.6894	0.9764	0.9769	0.9522	0.0911	0.2268	0.7891	0.065	0.4972	0.6245	0.9602	0.2583	253454042	30352	0.9996	0.9568
ENCSR508WRP	GRCh38	cellranger-arc-2.0.1	16118	65444	10258	27056	0.8806	0.021	0.4729	0.222	0.245	0.2222	18921.2	4784	0.0597	76678	0.1352	0.9265	0.9366	0.9341	NA	304971620	5.1031	0.0055	0.9839	0.745	18740.1	2536	1569	0.445	0.9634	0.9674	0.9398	0.2224	0.4171	0.9117	0.041	0.4535	0.6421	0.968	0.0889	302053217	31579	0.9995	0.9418
ENCSR925IHI	GRCh38	cellranger-arc-2.0.1	14137	713642	16147	87084	0.9035	0.0359	0.8574	0.3488	0.4713	0.43	22552.5	11806	0.0276	132511	0.1649	0.9217	0.9618	0.9408	NA	318825367	6.8172	0.0105	0.9829	0.8561	23565.6	3530	1996	0.6954	0.9624	0.9663	0.9424	0.1306	0.3973	0.9235	0.0437	0.4825	0.7415	0.9647	0.1214	333147424	31156	0.9994	0.9541
ENCSR488VFJ	GRCh38	cellranger-arc-2.0.1	13806	4782	2614	3622	0.8488	0.0115	0.3363	0.1726	0.1314	0.1218	20371.7	3640	0.0928	40121	0.1502	0.9223	0.9496	0.9381	NA	281252128	3.5152	0.0057	0.9853	0.4735	18267.9	2173	1377	0.4138	0.9173	0.9289	0.8713	0.1359	0.473	0.8532	0.0623	0.3178	0.6492	0.9493	0.1038	252206072	30903	0.998	0.939
ENCSR662XCU	GRCh38	cellranger-arc-2.0.1	13650	176925	11707	46639	0.8997	0.0386	0.6354	0.3358	0.4484	0.4161	21881.2	7000.5	0.0298	140880	0.1662	0.9116	0.9542	0.9311	NA	298678957	7.7613	0.0079	0.9815	0.8657	23021.6	3499	2022	0.4816	0.9702	0.9734	0.9542	0.2677	0.3348	0.9194	0.0553	0.5294	0.589	0.9717	0.0761	314244264	32467	0.9995	0.9476
ENCSR793DNM	GRCh38	cellranger-arc-2.0.1	12900	677162	18371	87714	0.8695	0.0386	0.7107	0.3066	0.4471	0.4148	25088	6902.5	0.1775	141534	0.1373	0.923	0.9374	0.939	NA	323635466	7.6579	0.0063	0.9831	0.8561	29272.9	3438.5	1940	0.533	0.9706	0.9733	0.952	0.2797	0.3504	0.9318	0.048	0.5335	0.5981	0.9685	0.0654	377620453	31544	0.9994	0.9437
ENCSR320RLS	GRCh38	cellranger-arc-2.0.1	12446	436904	16920	70381	0.8664	0.0328	0.596	0.2978	0.4115	0.3815	22905.6	6878	0.1402	119920	0.1516	0.9156	0.9412	0.9296	NA	285083224	7.2802	0.0078	0.9821	0.8376	23926.9	3412	1869	0.5831	0.9704	0.9732	0.9498	0.2849	0.3161	0.9229	0.0494	0.5573	0.5821	0.9664	0.0667	297794498	31230	0.9994	0.9439
ENCSR851GBP	GRCh38	cellranger-arc-2.0.1	12300	300900	15280	53540	0.8932	0.0306	0.7309	0.3086	0.4224	0.3907	23960.2	10881.5	0.0672	112076	0.1805	0.9282	0.9604	0.9449	NA	294710309	7.504	0.007	0.9846	0.8323	26153.8	3812	1771	0.6532	0.9627	0.9675	0.9421	0.2668	0.3556	0.9333	0.0567	0.521	0.6026	0.9667	0.0506	321692278	30937	0.9993	0.9419
ENCSR980AFI	GRCh38	cellranger-arc-2.0.1	12148	97055	10508	38672	0.8908	0.0306	0.6917	0.2779	0.349	0.3215	21682.9	7596.5	0.0218	110934	0.2656	0.9391	0.9492	0.9533	NA	263404291	5.9215	0.0059	0.9874	0.7035	29255.2	3144	1863.5	0.6593	0.9676	0.9715	0.9492	0.2917	0.3377	0.8858	0.0527	0.4954	0.5357	0.964	0.1122	355392254	32105	0.9994	0.922
ENCSR449VCG	GRCh38	cellranger-arc-2.0.1	12095	46113	6811	29420	0.9062	0.0483	0.5795	0.2997	0.5029	0.4682	22648.7	5114	0.0635	176217	0.2896	0.9256	0.9635	0.9434	NA	273936535	6.7671	0.006	0.9859	0.8432	17305.9	2150	1380	0.5023	0.977	0.9775	0.9494	0.2121	0.388	0.9332	0.0563	0.4889	0.6572	0.975	0.0909	209314756	30974	0.9995	0.9589
ENCSR987VTJ	GRCh38	cellranger-arc-2.0.1	12089	564153	18131	72567	0.877	0.0318	0.6079	0.291	0.4056	0.3737	26413.9	7718	0.1139	116435	0.1712	0.9233	0.9592	0.9365	NA	319317253	6.9156	0.0062	0.9826	0.8549	31284.4	4205	2102	0.5916	0.9651	0.9691	0.9328	0.2858	0.3028	0.9222	0.0477	0.5717	0.5821	0.9647	0.0832	378197477	31398	0.9994	0.9391
ENCSR201BHG	GRCh38	cellranger-arc-2.0.1	12069	44734	9423	16989	0.8692	0.0173	0.3632	0.2189	0.2234	0.2053	24774.4	5015	0.0687	63418	0.127	0.9143	0.9552	0.9278	NA	299002028	4.9854	0.0072	0.9845	0.6971	28479.5	2886	1674	0.6865	0.9685	0.9715	0.9485	0.2028	0.409	0.9041	0.0519	0.4431	0.6428	0.9731	0.0944	343718768	31197	0.9996	0.9434
ENCSR822CXI	GRCh38	cellranger-arc-2.0.1	11569	82666	11822	25208	0.8506	0.0202	0.4918	0.2478	0.29	0.2672	17881.1	2826	0.2179	73438	0.1404	0.8985	0.9516	0.9402	NA	206866692	5.9362	0.0073	0.9745	0.7842	15480.2	1843	1214	0.3855	0.961	0.9643	0.9385	0.2054	0.3134	0.9196	0.0515	0.5547	0.6555	0.9689	0.121	179090943	30509	0.9965	0.9452
ENCSR871JTA	GRCh38	cellranger-arc-2.0.1	11230	8797	4187	6206	0.8664	0.012	0.3212	0.1909	0.1496	0.1384	31131.8	5356	0.0079	42594	0.2253	0.9461	0.9617	0.9587	NA	349609707	3.6349	0.0041	0.9881	0.629	28188.4	2274	1438.5	0.6944	0.9687	0.9723	0.9504	0.2512	0.2921	0.8696	0.0536	0.5239	0.5584	0.959	0.1647	316555396	32315	0.9995	0.9221
ENCSR233SQG	GRCh38	cellranger-arc-2.0.1	11034	260426	11614	41750	0.8993	0.03	0.7822	0.3825	0.4978	0.4595	26563.3	10820	0.0233	109151	0.2335	0.9315	0.9505	0.9457	NA	293099702	8.3709	0.0078	0.9858	0.8296	28036.2	3576	1709	0.6564	0.9621	0.9663	0.9444	0.2287	0.3461	0.921	0.0566	0.5184	0.6239	0.9674	0.0802	309351468	30616	0.9994	0.9457
ENCSR613LBN	GRCh38	cellranger-arc-2.0.1	10645	301660	15873	63018	0.8594	0.0305	0.5886	0.2835	0.3701	0.3431	29675.3	7892	0.1564	111465	0.156	0.9173	0.959	0.9395	NA	315893575	6.419	0.0074	0.9823	0.7792	27144.2	3097	1785	0.6181	0.97	0.9726	0.9428	0.2345	0.366	0.918	0.0504	0.5017	0.6267	0.9667	0.0865	288949887	31162	0.9994	0.9418
ENCSR534YJW	GRCh38	cellranger-arc-2.0.1	10604	258851	14673	55643	0.8709	0.029	0.5664	0.2743	0.3515	0.3276	29412.1	7072.5	0.1208	105648	0.2314	0.9418	0.9647	0.9571	NA	311886254	6.18	0.0042	0.9886	0.7292	25667.5	2479.5	1507	0.6494	0.9669	0.9714	0.9504	0.2367	0.3902	0.9321	0.0511	0.4909	0.6378	0.9642	0.0582	272178662	30650	0.9995	0.9443
ENCSR727WGO	GRCh38	cellranger-arc-2.0.1	10027	7089	2465	9734	0.8583	0.0233	0.1771	0.2061	0.1782	0.1629	28153	3215	0.0055	83540	0.1629	0.9188	0.9533	0.9338	NA	282289754	3.2603	0.0067	0.9841	0.2655	21781.2	1791	1153	0.4868	0.9185	0.9299	0.8699	0.094	0.5281	0.8466	0.0392	0.2793	0.707	0.9478	0.0962	218400182	29697	0.9979	0.9422
ENCSR823KSL	GRCh38	cellranger-arc-2.0.1	9935	5688	1878	7494	0.8626	0.0158	0.3028	0.2212	0.1774	0.1632	18065.1	3259	0.0084	56147	0.1656	0.9259	0.9404	0.9397	NA	179477175	3.8474	0.0061	0.9858	0.4293	13583.1	1991	1276	0.3822	0.9214	0.9322	0.8758	0.1172	0.4933	0.8779	0.0371	0.3475	0.7171	0.9454	0.108	134947745	29597	0.9978	0.9416
ENCSR923FKN	GRCh38	cellranger-arc-2.0.1	9893	157322	14384	49517	0.8714	0.0282	0.5617	0.2671	0.325	0.2989	30358.4	8867	0.0995	103366	0.1623	0.9186	0.9544	0.9379	NA	300335332	5.9272	0.0067	0.983	0.6161	33849.4	4049	2166	0.5992	0.9697	0.9727	0.9495	0.1915	0.5124	0.9174	0.0394	0.3656	0.6805	0.9688	0.0845	334871838	31607	0.9995	0.9478
ENCSR420IUS	GRCh38	cellranger-arc-2.0.1	9561	48736	8995	18530	0.8702	0.0177	0.3963	0.2624	0.2578	0.2363	34967.6	8237	0.0128	64738	0.1682	0.931	0.9641	0.9495	NA	334325466	4.7465	0.0061	0.9853	0.8048	28452.3	2440	1527	0.7558	0.9622	0.9661	0.9355	0.2234	0.2841	0.912	0.0625	0.5654	0.6188	0.9596	0.1104	272031967	31279	0.9994	0.9431
ENCSR768WQT	GRCh38	cellranger-arc-2.0.1	9547	136489	12925	41977	0.8473	0.0258	0.5939	0.2813	0.3561	0.3284	22588.2	3784	0.2636	93311	0.1697	0.8883	0.9533	0.9375	NA	215649955	6.53	0.0076	0.9702	0.701	19081.9	1815	1184	0.5209	0.9594	0.9631	0.9413	0.2004	0.3809	0.9203	0.0456	0.4937	0.6676	0.9711	0.097	182174680	29979	0.9965	0.9464
ENCSR212VKB	GRCh38	cellranger-arc-2.0.1	9413	177009	9999	47901	0.8924	0.0398	0.6095	0.3245	0.4673	0.438	35309	10872	0.0378	143335	0.2776	0.9407	0.9652	0.9585	NA	332363877	7.1566	0.005	0.9882	0.8254	37699.3	4418	2354	0.6847	0.9678	0.972	0.9501	0.2478	0.3929	0.9356	0.0496	0.493	0.6308	0.9666	0.0633	354863204	31133	0.9995	0.9444
ENCSR511RDV	GRCh38	cellranger-arc-2.0.1	9398	585024	17058	76104	0.8835	0.0335	0.6541	0.2929	0.4021	0.3702	31022.4	10763	0.1074	122726	0.1633	0.9309	0.9321	0.9302	NA	291548961	6.9357	0.0065	0.9866	0.8172	35387.4	3876	2030	0.6574	0.9641	0.9678	0.933	0.2741	0.3529	0.9363	0.0461	0.5373	0.6097	0.9661	0.056	332570978	30688	0.9993	0.9428
ENCSR300BCB	GRCh38	cellranger-arc-2.0.1	9354	100194	11944	29548	0.861	0.0195	0.4522	0.2713	0.3122	0.2882	23794.7	3398.5	0.1478	71069	0.1654	0.8873	0.9589	0.9395	NA	222575675	6.1045	0.0074	0.97	0.7495	17038.6	1548	1063	0.4802	0.9564	0.959	0.934	0.2079	0.3602	0.919	0.0485	0.5102	0.6556	0.9709	0.1253	159379271	29980	0.9965	0.9455
ENCSR573DJW	GRCh38	cellranger-arc-2.0.1	8698	69129	10571	27518	0.8542	0.0193	0.4814	0.2495	0.2779	0.2569	23120.2	3895	0.1551	70115	0.1746	0.8948	0.9561	0.9414	NA	201099558	5.6291	0.0075	0.9722	0.6993	16953.8	1782.5	1143	0.5184	0.961	0.9647	0.9452	0.2391	0.3987	0.92	0.0476	0.4737	0.6271	0.9713	0.0958	147464538	30020	0.9964	0.9434
ENCSR788DZO	GRCh38	cellranger-arc-2.0.1	8020	43506	8708	21210	0.8861	0.0264	0.2808	0.2534	0.354	0.3306	24911.2	4409	0.024	96050	0.1555	0.9067	0.9593	0.944	NA	199788141	5.6483	0.0056	0.9816	0.6544	15827.3	3299	1896	0.3734	0.9574	0.9603	0.9362	0.1407	0.3812	0.833	0.0473	0.4045	0.6382	0.9581	0.1773	126935218	30200	0.9964	0.9437
ENCSR975IXL	GRCh38	cellranger-arc-2.0.1	7870	4796	2020	6236	0.8596	0.0161	0.1625	0.206	0.1573	0.1446	39499.5	3562	0.0038	58149	0.1645	0.9202	0.9584	0.9446	NA	310860926	3.1018	0.0068	0.9827	0.3721	44574.6	1950	1209	0.7688	0.9699	0.9724	0.9509	0.1435	0.3459	0.8364	0.0506	0.44	0.6358	0.9629	0.154	350802091	29737	0.9996	0.9443
ENCSR128ZLB	GRCh38	cellranger-arc-2.0.1	7684	26051	7094	13317	0.8724	0.0175	0.3089	0.2062	0.1865	0.173	46803.2	6762.5	0.0045	64244	0.136	0.9141	0.9563	0.9318	NA	359636020	4.4284	0.0066	0.9831	0.7636	41821.2	3862.5	2153.5	0.7674	0.9688	0.9721	0.9493	0.152	0.3074	0.8965	0.0553	0.5337	0.6812	0.9632	0.1427	321353781	31536	0.9995	0.9489
ENCSR222ZFD	GRCh38	cellranger-arc-2.0.1	7628	8381	2629	9872	0.8923	0.0202	0.7384	0.287	0.3159	0.2902	19723.8	7088	0.0294	73550	0.2539	0.9066	0.9438	0.9388	NA	150453018	6.0605	0.008	0.9818	0.6327	31001.3	2789	1533	0.7112	0.956	0.9587	0.9386	0.2002	0.4707	0.8708	0.0301	0.3699	0.6347	0.9631	0.0833	236477686	30026	0.9963	0.9402
ENCSR549KDX	GRCh38	cellranger-arc-2.0.1	7406	5821	3292	4439	0.8677	0.0118	0.3573	0.1552	0.1125	0.1039	57337.7	8666.5	0.006	43030	0.1136	0.9253	0.9495	0.9441	NA	424642798	3.5068	0.0055	0.9849	0.751	38022.8	3923.5	2186.5	0.6553	0.9697	0.9724	0.9499	0.1455	0.3136	0.8812	0.0531	0.5146	0.6748	0.9595	0.1602	281596739	31847	0.9995	0.949
ENCSR232HQU	GRCh38	cellranger-arc-2.0.1	7376	17705	4881	11324	0.8724	0.0198	0.3626	0.2746	0.315	0.2916	24825.2	5230.5	0.02	71310	0.1668	0.9156	0.9563	0.9435	NA	183111019	5.1504	0.0067	0.9837	0.7179	22336.4	1720	1022	0.7858	0.9592	0.9625	0.9371	0.1345	0.3387	0.8804	0.0443	0.4973	0.6937	0.9615	0.1435	164753165	29259	0.9964	0.9527
ENCSR284PXA	GRCh38	cellranger-arc-2.0.1	7132	136592	9569	41805	0.8947	0.0349	0.7169	0.3108	0.5421	0.5138	23164.8	8335.5	0.0186	124749	0.2749	0.9212	0.9482	0.9391	NA	165211125	7.6393	0.0077	0.9852	0.66	18694.5	2508	1244.5	0.4944	0.9216	0.9328	0.872	0.166	0.4738	0.8193	0.038	0.3076	0.6103	0.9416	0.078	133328980	29676	0.9979	0.9422
ENCSR775AZP	GRCh38	cellranger-arc-2.0.1	7058	151933	11846	30517	0.8992	0.0228	0.598	0.2891	0.364	0.3345	36979.3	14864.5	0.0126	83725	0.2158	0.9197	0.95	0.9376	NA	260999998	6.2713	0.0071	0.9829	0.8397	42477.1	3927.5	1672.5	0.7938	0.9695	0.9725	0.9498	0.2529	0.3556	0.9192	0.0512	0.5124	0.6076	0.9658	0.0901	299803226	29894	0.9994	0.94
ENCSR255POA	GRCh38	cellranger-arc-2.0.1	6978	265987	12128	48719	0.8887	0.026	0.5011	0.2801	0.3546	0.3298	45531.6	12528	0.0231	95127	0.2863	0.9388	0.9619	0.9568	NA	317719164	6.0898	0.0047	0.9882	0.7922	45652.9	2599	1420.5	0.8369	0.9658	0.97	0.9515	0.2704	0.3492	0.9279	0.0523	0.5264	0.5988	0.9609	0.0508	318565998	29955	0.9994	0.9373
ENCSR351CSQ	GRCh38	cellranger-arc-2.0.1	6891	391019	16112	65132	0.8752	0.0304	0.5631	0.287	0.3728	0.3457	51677.6	14240	0.1003	111264	0.2146	0.9234	0.951	0.9419	NA	356110608	6.3331	0.007	0.9842	0.7858	51913.5	4152	2182	0.7435	0.971	0.9737	0.953	0.2352	0.3708	0.926	0.0515	0.5037	0.6327	0.9674	0.0657	357735934	31052	0.9994	0.9457
ENCSR264JIX	GRCh38	cellranger-arc-2.0.1	6725	105282	10983	36135	0.8888	0.0271	0.56	0.279	0.3401	0.3144	27838.3	9309	0.0266	98618	0.1761	0.9087	0.9538	0.9386	NA	187212692	6.0287	0.0066	0.9817	0.6768	24444	4364	2256	0.507	0.9568	0.9593	0.9403	0.1646	0.4578	0.8646	0.0318	0.375	0.6627	0.9601	0.1288	164385905	30569	0.9964	0.9477
ENCSR808RAT	GRCh38	cellranger-arc-2.0.1	6287	4045	2469	3378	0.8801	0.0141	0.2793	0.1518	0.1209	0.1098	71884.2	8914	0.0031	52438	0.092	0.9199	0.9505	0.9295	NA	451935989	3.5137	0.0066	0.9841	0.7365	44523.7	4484	2481	0.6962	0.9614	0.9658	0.9353	0.1471	0.3769	0.9029	0.0587	0.4673	0.6895	0.9564	0.1448	279920606	32168	0.9995	0.9497
ENCSR316WAS	GRCh38	cellranger-arc-2.0.1	6200	360881	12550	61642	0.8934	0.0331	0.7919	0.3649	0.4744	0.4386	28050.5	13342.5	0.0429	120350	0.2373	0.9023	0.9625	0.9355	NA	173912939	8.0442	0.0084	0.9804	0.6728	21665.7	3588.5	1849	0.4973	0.9577	0.9602	0.9318	0.1789	0.4532	0.8549	0.0334	0.3683	0.6371	0.965	0.1158	134327404	29971	0.9964	0.9447
ENCSR694BTU	GRCh38	cellranger-arc-2.0.1	5915	140034	11271	45394	0.8942	0.0361	0.7747	0.3005	0.5154	0.4839	23641.2	9064	0.0136	130143	0.273	0.9183	0.9496	0.9341	NA	139837442	7.5592	0.0088	0.9846	0.7682	24251	3375	1594	0.5497	0.9227	0.934	0.8705	0.1862	0.3804	0.8208	0.0433	0.3971	0.5851	0.9374	0.1254	143444489	29674	0.9979	0.9428
ENCSR636WIB	GRCh38	cellranger-arc-2.0.1	5846	8389	3740	6661	0.8837	0.021	0.3013	0.2262	0.2276	0.2083	35239.4	5614	0.0182	76799	0.1411	0.9066	0.9596	0.9411	NA	206009681	4.7205	0.0087	0.9806	0.6139	25937.9	2081	1466	0.5172	0.955	0.9572	0.9354	0.0465	0.2562	0.5436	0.0484	0.2391	0.4442	0.9355	0.413	151632681	30776	0.9965	0.9226
ENCSR033MDU	GRCh38	cellranger-arc-2.0.1	4897	119614	8236	30131	0.8904	0.0275	0.7909	0.3833	0.4882	0.4534	34340.3	14380	0.0692	98925	0.2912	0.9024	0.9593	0.9371	NA	168164505	8.5856	0.0084	0.9795	0.4553	30171.1	3904	1630	0.4531	0.9574	0.9604	0.9376	0.1212	0.6335	0.8737	0.0255	0.2147	0.7194	0.9695	0.0815	147747819	28338	0.9964	0.957
ENCSR196FPL	GRCh38	cellranger-arc-2.0.1	3665	12277	4360	11242	0.8654	0.0255	0.5265	0.288	0.3832	0.3577	30452	7022	0.109	90416	0.276	0.9376	0.9633	0.952	NA	111606687	5.9522	0.0072	0.9845	0.777	22813.9	4506	2383	0.5015	0.9773	0.9765	0.9489	0.1075	0.4156	0.8384	0.0836	0.3392	0.641	0.9498	0.2893	83612943	27645	0.9966	0.9438

### Sheet: Supplementary Table 3
Sample.ID	Genome	Pipeline.version	Estimated.number.of.cells	Feature.linkages.detected	Linked.genes	Linked.peaks	ATAC.Confidently.mapped.read.pairs	ATAC.Fraction.of.genome.in.peaks	ATAC.Fraction.of.high.quality.fragments.in.cells	ATAC.Fraction.of.high.quality.fragments.overlapping.TSS	ATAC.Fraction.of.high.quality.fragments.overlapping.peaks	ATAC.Fraction.of.transposition.events.in.peaks.in.cells	ATAC.Mean.raw.read.pairs.per.cell	ATAC.Median.high.quality.fragments.per.cell	ATAC.Non.nuclear.read.pairs	ATAC.Number.of.peaks	ATAC.Percent.duplicates	ATAC.Q30.bases.in.barcode	ATAC.Q30.bases.in.read.1	ATAC.Q30.bases.in.read.2	ATAC.Q30.bases.in.sample.index.i1	ATAC.Sequenced.read.pairs	ATAC.TSS.enrichment.score	ATAC.Unmapped.read.pairs	ATAC.Valid.barcodes	GEX.Fraction.of.transcriptomic.reads.in.cells	GEX.Mean.raw.reads.per.cell	GEX.Median.UMI.counts.per.cell	GEX.Median.genes.per.cell	GEX.Percent.duplicates	GEX.Q30.bases.in.UMI	GEX.Q30.bases.in.barcode	GEX.Q30.bases.in.read.2	GEX.Reads.mapped.antisense.to.gene	GEX.Reads.mapped.confidently.to.exonic.regions	GEX.Reads.mapped.confidently.to.genome	GEX.Reads.mapped.confidently.to.intergenic.regions	GEX.Reads.mapped.confidently.to.intronic.regions	GEX.Reads.mapped.confidently.to.transcriptome	GEX.Reads.mapped.to.genome	GEX.Reads.with.TSO	GEX.Sequenced.read.pairs	GEX.Total.genes.detected	GEX.Valid.UMIs	GEX.Valid.barcodes
ENCSR018XAY	mm10	cellranger-arc-2.0.2	2654	99623	8423	28220	0.8336	0.0225	0.5025	0.3125	0.4298	0.3997	71666.5	10926.5	0.0162	70532	0.4712	0.922	0.9454	0.9345	NA	190202914	9.0364	0.0251	0.9821	0.5327	87462.1	4882.5	1852	0.7905	0.9651	0.9674	0.9478	0.0717	0.4048	0.8431	0.1332	0.3052	0.6361	0.9002	0.3415	232124529	22390	0.9996	0.9275
ENCSR584MBU	mm10	cellranger-arc-2.0.2	8103	506828	12541	65761	0.8802	0.0329	0.7844	0.3305	0.4877	0.4543	27050.7	8740	0.0105	104692	0.3571	0.9164	0.95	0.9268	NA	219191513	11.456	0.0233	0.9804	0.6631	24066.7	2914	1365	0.6023	0.9644	0.9668	0.9477	0.0674	0.3636	0.8381	0.1465	0.3281	0.622	0.9076	0.4338	195012141	23801	0.9996	0.9239
ENCSR562CYR	mm10	cellranger-arc-2.0.2	9123	461116	12643	56210	0.9031	0.0319	0.8733	0.3268	0.4916	0.4579	18800.2	9231	0.0052	101575	0.2877	0.9202	0.9404	0.9301	NA	171513782	11.4639	0.0198	0.9822	0.78	21653.8	4566	1744	0.562	0.9677	0.9702	0.9467	0.086	0.3272	0.8616	0.1089	0.4255	0.664	0.9103	0.4177	197547200	24233	0.9996	0.9389
ENCSR648KQI	mm10	cellranger-arc-2.0.2	9945	515991	14160	63506	0.8996	0.0332	0.8562	0.3253	0.4915	0.4576	18840.9	8360	0.0101	105709	0.2964	0.9233	0.9302	0.9319	NA	187372982	11.5414	0.0189	0.9822	0.7865	23187.1	4516	1718	0.5859	0.9686	0.9714	0.9482	0.1041	0.3174	0.872	0.0981	0.4565	0.667	0.915	0.328	230595605	24690	0.9996	0.9387
ENCSR008NTI	mm10	cellranger-arc-2.0.2	7262	417754	13988	73006	0.8839	0.038	0.8152	0.333	0.4862	0.454	23752.6	9480	0.0112	120794	0.3041	0.9235	0.9402	0.9311	NA	172491637	11.4547	0.0174	0.9823	0.7884	26442.7	4039	1852.5	0.6305	0.9684	0.971	0.9478	0.1367	0.3791	0.8956	0.0826	0.4339	0.6732	0.9321	0.2066	192026732	25043	0.9995	0.9409
ENCSR102SCY	mm10	cellranger-arc-2.0.2	6997	223824	11762	56360	0.8791	0.0331	0.836	0.2983	0.418	0.389	18266.5	7166	0.0225	105066	0.258	0.922	0.9303	0.9318	NA	127810833	10.3797	0.0166	0.9821	0.6562	24125.7	3465	1683	0.5791	0.9669	0.9693	0.9449	0.0867	0.4375	0.8661	0.115	0.3136	0.662	0.9262	0.2762	168807687	24463	0.9995	0.931
ENCSR141OBV	mm10	cellranger-arc-2.0.2	8391	195062	11614	49805	0.8455	0.0303	0.6968	0.2825	0.3786	0.3518	19545.6	6240	0.0095	95861	0.2083	0.9235	0.9361	0.9305	NA	164007028	9.4244	0.016	0.9825	0.6629	19455.7	3057	1600	0.4765	0.9657	0.9682	0.9475	0.1028	0.4349	0.8676	0.1168	0.3159	0.6454	0.9246	0.2557	163252436	25085	0.9995	0.9256
ENCSR068CZC	mm10	cellranger-arc-2.0.2	5103	168325	11173	41556	0.8744	0.0283	0.8002	0.2801	0.373	0.3464	25227.2	11014	0.016	89833	0.2698	0.9236	0.9271	0.9314	NA	128734473	9.8281	0.0155	0.9822	0.7012	28621.4	4236	1847	0.6097	0.9666	0.969	0.941	0.1229	0.391	0.8804	0.1029	0.3865	0.652	0.9264	0.2162	146054907	24179	0.9995	0.9308
ENCSR985SFZ	mm10	cellranger-arc-2.0.2	12876	174939	12880	53854	0.9194	0.0386	0.9045	0.2347	0.3304	0.3038	13639	6846.5	0.0021	123727	0.1761	0.9238	0.9577	0.9331	NA	175616003	9.8694	0.0138	0.9796	0.9131	14486.2	4437	1995	0.2843	0.9658	0.9695	0.936	0.2854	0.2175	0.9168	0.0572	0.6421	0.5706	0.9411	0.1999	186524683	26742	0.9995	0.9351
ENCSR541VCD	mm10	cellranger-arc-2.0.2	11804	240033	13342	61992	0.9232	0.04	0.9245	0.2369	0.3451	0.316	16484.3	8586	0.002	128232	0.197	0.9317	0.9478	0.939	NA	194580593	9.9216	0.0127	0.9827	0.9229	14424.1	4730.5	2079	0.2932	0.9659	0.97	0.928	0.2506	0.2215	0.914	0.0571	0.6354	0.6024	0.9385	0.1574	170261710	26666	0.9995	0.9378
ENCSR269UCZ	mm10	cellranger-arc-2.0.2	11488	201041	13148	53820	0.926	0.0405	0.9433	0.2279	0.3502	0.3197	14630.6	8315.5	0.0015	130002	0.182	0.9278	0.935	0.9349	NA	168076582	9.6435	0.0131	0.9808	0.9319	20056.4	6700.5	2524	0.3409	0.9672	0.9716	0.9399	0.2196	0.2089	0.9158	0.058	0.6489	0.6339	0.9401	0.1834	230407593	26832	0.9995	0.9433
ENCSR817RYV	mm10	cellranger-arc-2.0.2	14856	152688	12442	49404	0.9221	0.0399	0.9405	0.2337	0.3449	0.3163	11411.1	6380.5	0.0024	128004	0.1638	0.9234	0.9405	0.9327	NA	169523997	10.1579	0.0137	0.9789	0.927	12834	5050	2048	0.2367	0.9654	0.9692	0.9332	0.1956	0.2023	0.9169	0.058	0.6565	0.6589	0.941	0.2671	190661354	26803	0.9995	0.943
ENCSR221SQU	mm10	cellranger-arc-2.0.2	16369	792063	14069	83225	0.9018	0.0365	0.916	0.3092	0.4455	0.4103	13079.9	6324	0.0111	117649	0.2022	0.9199	0.9505	0.9286	NA	214105603	11.0877	0.0162	0.9785	0.7513	12507.2	2398	1419	0.4356	0.9629	0.9668	0.9455	0.1407	0.427	0.8859	0.0825	0.3764	0.6599	0.9308	0.1951	204730711	25249	0.9996	0.9285
ENCSR048YMP	mm10	cellranger-arc-2.0.2	13035	748195	14785	84304	0.8995	0.0384	0.9065	0.315	0.4654	0.4316	14055.2	7370	0.011	123457	0.2251	0.9266	0.9575	0.9377	NA	183210102	12.2704	0.0161	0.9814	0.8159	12580	2555	1481	0.4675	0.9649	0.9694	0.9379	0.1686	0.3637	0.8978	0.0673	0.4668	0.6588	0.9352	0.1971	163980511	25119	0.9995	0.9369
ENCSR684FTW	mm10	cellranger-arc-2.0.2	17533	877652	15360	91827	0.903	0.0404	0.9137	0.3188	0.4789	0.4446	11743.9	6295	0.012	129967	0.2053	0.9254	0.9587	0.9372	NA	205906011	12.2401	0.015	0.9805	0.7837	12089.9	2561	1494	0.4317	0.9638	0.9682	0.9412	0.1311	0.3849	0.8861	0.0818	0.4194	0.6702	0.9313	0.2486	211971581	25539	0.9996	0.9335
ENCSR372UUV	mm10	cellranger-arc-2.0.2	18418	941717	15214	100798	0.9072	0.0435	0.9234	0.3347	0.5114	0.4744	11718.7	6087	0.0133	139975	0.2211	0.9299	0.9475	0.9398	NA	215834991	12.7166	0.0152	0.9813	0.7809	11287.7	2305	1373	0.444	0.9623	0.9668	0.9306	0.125	0.3783	0.883	0.0776	0.4271	0.6773	0.9295	0.2269	207896118	25438	0.9996	0.9348
ENCSR194IGF	mm10	cellranger-arc-2.0.2	7594	212641	13793	75711	0.9241	0.0423	0.9296	0.2596	0.3885	0.3574	19401.2	9333.5	0.003	135244	0.2336	0.9248	0.9586	0.9353	NA	147332390	11.1725	0.0147	0.9807	0.9007	27539.4	4779.5	2097	0.4281	0.9672	0.9712	0.9344	0.3176	0.2094	0.9022	0.0571	0.6358	0.5243	0.9254	0.115	209134492	26716	0.9994	0.9354
ENCSR889TPR	mm10	cellranger-arc-2.0.2	9481	227775	13462	66131	0.9173	0.0411	0.8728	0.2378	0.3433	0.3138	19209.1	9514	0.0022	131207	0.2008	0.9279	0.9307	0.9187	NA	182121814	10.0369	0.0141	0.9837	0.8577	18104.9	4338	2056	0.2883	0.9653	0.9698	0.9268	0.2581	0.2421	0.9	0.0589	0.5989	0.5793	0.9246	0.1464	171652636	26597	0.9994	0.9396
ENCSR156FOG	mm10	cellranger-arc-2.0.2	6184	478631	12917	78685	0.9138	0.0385	0.9214	0.3179	0.4774	0.4391	31197.4	14678	0.0027	123277	0.3504	0.9165	0.949	0.9295	NA	192925002	9.9111	0.0202	0.982	0.9337	38394.8	4135.5	2084	0.793	0.965	0.9699	0.9457	0.1478	0.2571	0.905	0.0677	0.5801	0.6855	0.9335	0.2018	237433248	25028	0.9913	0.9476
ENCSR616MKL	mm10	cellranger-arc-2.0.2	5204	355193	12326	69099	0.9038	0.038	0.9164	0.2879	0.4222	0.386	35528.1	17006.5	0.0064	121867	0.261	0.9149	0.9468	0.9215	NA	184888392	9.6634	0.0155	0.9821	0.8977	39381.9	5959.5	2780	0.6788	0.9656	0.9705	0.9474	0.1747	0.332	0.9136	0.0548	0.5268	0.6803	0.9428	0.1433	204943310	25404	0.9914	0.9524
ENCSR865JAB	mm10	cellranger-arc-2.0.2	5563	517798	11470	80574	0.9158	0.045	0.9495	0.3207	0.4973	0.4573	37325	20449	0.006	144333	0.2873	0.9176	0.9471	0.9293	NA	207638955	10.5903	0.0154	0.9828	0.9285	40572.5	5554	2737	0.7325	0.9669	0.9715	0.9463	0.1909	0.3582	0.916	0.0503	0.5076	0.6712	0.946	0.0964	225704939	25228	0.9913	0.9498
ENCSR226SCP	mm10	cellranger-arc-2.0.2	6665	466140	12652	83421	0.9084	0.0439	0.9261	0.3065	0.4785	0.441	29274.2	15084	0.0065	140801	0.2534	0.9203	0.9473	0.9317	NA	195112874	10.3494	0.0151	0.9837	0.8989	31641.7	5715	2740	0.6364	0.9665	0.9712	0.9405	0.1691	0.3542	0.9157	0.0528	0.5087	0.69	0.9469	0.1381	210891948	25426	0.9913	0.9512
ENCSR136OET	mm10	cellranger-arc-2.0.2	7890	193919	12718	62544	0.919	0.0409	0.9204	0.2438	0.3569	0.3307	19332.8	10044	0.0021	130266	0.1996	0.9237	0.936	0.9324	NA	152535682	10.7764	0.0143	0.9838	0.8819	20207.4	4790	2185.5	0.305	0.9652	0.9698	0.9375	0.273	0.2487	0.9059	0.0586	0.5986	0.5708	0.9301	0.1514	159436071	26528	0.9913	0.941
ENCSR916CEX	mm10	cellranger-arc-2.0.2	7589	284736	13698	73588	0.9206	0.0422	0.9381	0.2449	0.365	0.3375	25657.6	11818	0.0023	134790	0.3	0.9214	0.948	0.9311	NA	194715488	10.9979	0.0148	0.9828	0.8916	25704.8	5593	2384	0.4162	0.9671	0.9709	0.9359	0.2144	0.2415	0.8917	0.0585	0.5916	0.6149	0.9157	0.214	195073401	26561	0.9913	0.9472
ENCSR638WYG	mm10	cellranger-arc-2.0.2	5996	504059	12555	94104	0.9303	0.0539	0.9372	0.2622	0.4676	0.4343	36114.7	18072	0.0016	172162	0.335	0.922	0.9518	0.9336	NA	216543445	10.8456	0.0143	0.9844	0.8832	32193.4	6633.5	2836.5	0.4944	0.9661	0.9704	0.9472	0.3285	0.2673	0.9098	0.06	0.5824	0.5182	0.9373	0.1359	193031484	25946	0.9913	0.9318
ENCSR536ZVO	mm10	cellranger-arc-2.0.2	7567	534927	13680	89605	0.9288	0.0508	0.9516	0.2676	0.464	0.4322	26354.2	15035	0.0015	162106	0.2733	0.9175	0.9524	0.9276	NA	199421892	10.9913	0.0148	0.9824	0.9184	27233.5	9050	3076	0.3896	0.9666	0.9716	0.9465	0.1855	0.2105	0.9168	0.0606	0.6458	0.6661	0.9426	0.1948	206075724	26152	0.9914	0.9462
ENCSR601VZY	mm10	cellranger-arc-2.0.2	10518	198304	11189	56811	0.9282	0.0468	0.9433	0.2613	0.4386	0.4078	12647.6	8137	0.0018	148848	0.1858	0.9249	0.9285	0.9344	NA	133027297	10.6829	0.0133	0.9838	0.9323	15915.6	4383	2069	0.3301	0.9651	0.97	0.9408	0.3524	0.2166	0.9217	0.0582	0.6468	0.5077	0.9449	0.1453	167399992	26165	0.9913	0.9342
ENCSR233QRA	mm10	cellranger-arc-2.0.2	10475	332196	11934	72086	0.9286	0.0483	0.9485	0.2608	0.4373	0.4081	16967.7	10463	0.0012	153710	0.2146	0.9236	0.9482	0.9353	NA	177736371	10.6793	0.0135	0.9836	0.9115	14828	4797	2171	0.2974	0.9653	0.9698	0.9424	0.2855	0.2382	0.9197	0.0594	0.6222	0.5712	0.9449	0.1881	155323780	26041	0.9913	0.9372
ENCSR310RMF	mm10	cellranger-arc-2.0.2	6716	720932	13357	78334	0.8852	0.0337	0.8326	0.3058	0.441	0.4051	34060.8	12826.5	0.0332	107685	0.4003	0.9261	0.9297	0.9353	NA	228752118	10.279	0.0178	0.9828	0.747	36677.4	2718	1509.5	0.7747	0.9642	0.9683	0.9495	0.1005	0.4009	0.8913	0.0856	0.4048	0.7022	0.9349	0.1554	246325655	24403	0.9996	0.9433
ENCSR212MCM	mm10	cellranger-arc-2.0.2	6977	1136652	13190	97865	0.8869	0.0398	0.8762	0.3267	0.5119	0.4705	30080.4	11278	0.0486	127548	0.4137	0.9298	0.9217	0.9399	NA	209870884	11.3198	0.0181	0.9858	0.6864	31970.5	1814	1135	0.7963	0.9627	0.9669	0.9423	0.1337	0.4454	0.9027	0.0859	0.3713	0.6803	0.9406	0.1333	223057911	23712	0.9995	0.9433
ENCSR476GRZ	mm10	cellranger-arc-2.0.2	11355	1047049	14142	99580	0.8834	0.0403	0.8922	0.352	0.5539	0.5118	15440.1	6697	0.0689	129149	0.2838	0.9289	0.9129	0.9378	NA	175322256	12.3358	0.0181	0.9835	0.6954	20188.1	1647	1035	0.7021	0.9641	0.9681	0.9443	0.1491	0.4514	0.8965	0.0785	0.3666	0.6662	0.9356	0.1182	229235333	24235	0.9995	0.9387
ENCSR084MAZ	mm10	cellranger-arc-2.0.2	8870	558607	13589	69973	0.8805	0.0322	0.8103	0.3111	0.4375	0.4031	18930.3	8135.5	0.0343	103091	0.2503	0.9297	0.9254	0.9382	NA	167911570	10.6687	0.0199	0.9852	0.757	20005	2417.5	1402	0.6113	0.964	0.9672	0.9422	0.1488	0.3532	0.895	0.0901	0.4517	0.6529	0.9368	0.1985	177444082	24820	0.9996	0.9405
ENCSR921OKB	mm10	cellranger-arc-2.0.2	3874	449833	11758	83835	0.9222	0.0456	0.934	0.268	0.4347	0.3966	45795	20107	0.0038	145669	0.3631	0.9267	0.9265	0.9354	NA	177409814	11.0297	0.019	0.9844	0.8882	34959.6	6008	2597	0.5531	0.9652	0.9686	0.9404	0.3204	0.2569	0.9175	0.0596	0.601	0.5341	0.9423	0.0951	135433310	25158	0.9995	0.934
ENCSR765ROV	mm10	cellranger-arc-2.0.2	4870	371589	12163	77908	0.9229	0.0429	0.9293	0.2533	0.4014	0.3624	39132.5	18670	0.0026	136934	0.3228	0.9258	0.9189	0.9322	NA	190575333	10.2074	0.0172	0.9847	0.8852	36193.9	6953.5	2831	0.5379	0.965	0.9682	0.9425	0.2853	0.257	0.9187	0.055	0.6067	0.5747	0.9428	0.1052	176264187	25558	0.9995	0.9403
ENCSR444PES	mm10	cellranger-arc-2.0.2	6862	607104	12343	94966	0.911	0.0487	0.9176	0.3356	0.5664	0.526	26941.8	12772.5	0.0116	156312	0.2429	0.9289	0.9219	0.9396	NA	184874379	12.0216	0.0161	0.9851	0.858	24634.8	4715	2388	0.5336	0.9623	0.9661	0.941	0.1873	0.3848	0.9097	0.0552	0.4697	0.6636	0.9408	0.1002	169044080	25252	0.9997	0.9493
ENCSR097ZGV	mm10	cellranger-arc-2.0.2	4839	648791	13040	95187	0.9088	0.049	0.935	0.3332	0.5648	0.525	33993	16445	0.0102	156736	0.2941	0.9319	0.9265	0.9414	NA	164492130	11.5152	0.0221	0.9855	0.8638	43769.3	6771	2931	0.6716	0.9631	0.9668	0.9354	0.1394	0.3768	0.9091	0.0554	0.4769	0.7105	0.9409	0.1688	211799585	25004	0.9997	0.9537
ENCSR348VTH	mm10	cellranger-arc-2.0.2	4001	532610	11342	82509	0.9176	0.0439	0.922	0.3158	0.5158	0.4725	44117.3	18241	0.008	140826	0.2878	0.9261	0.9085	0.9352	NA	176513233	10.2342	0.0195	0.9839	0.8722	43977.3	5811	2656	0.6632	0.9635	0.9667	0.9309	0.1481	0.3902	0.9141	0.0539	0.47	0.7083	0.9451	0.155	175953144	24794	0.9997	0.9531
ENCSR224VRR	mm10	cellranger-arc-2.0.2	5665	328566	10977	63822	0.9096	0.0396	0.9433	0.307	0.4707	0.4308	30742.3	12716	0.0072	127039	0.2535	0.9277	0.9117	0.9271	NA	174155014	9.8172	0.0176	0.9839	0.8787	37069	5450	2598	0.6167	0.9636	0.9675	0.9407	0.1792	0.3712	0.9164	0.0507	0.4944	0.6827	0.9454	0.1227	209996060	25554	0.9997	0.9504
ENCSR933ULF	mm10	cellranger-arc-2.0.2	1133	56324	6307	23293	0.9028	0.0286	0.9199	0.2407	0.316	0.2843	115868	28039	0.0044	90634	0.6192	0.8832	0.9539	0.9289	NA	131278692	8.8903	0.0326	0.9706	0.7133	202699	4886	2263	0.8802	0.9604	0.9643	0.9413	0.259	0.3584	0.8995	0.0725	0.4686	0.565	0.9355	0.1135	229658498	23941	0.9965	0.9328
ENCSR684FZJ	mm10	cellranger-arc-2.0.2	3174	131749	8673	46626	0.9057	0.0368	0.8694	0.2582	0.3814	0.3452	53546.7	14602.5	0.002	117114	0.5332	0.8796	0.9562	0.9293	NA	169957090	10.1829	0.027	0.9706	0.8423	50917	3339	1706	0.7841	0.9613	0.9647	0.9376	0.33	0.2498	0.9177	0.0566	0.6114	0.5277	0.9416	0.11	161610573	24415	0.9965	0.9384
